# Genomic and morphological characterization of *Trichuris incognita n. sp.*, a Human-Infecting Trichuris species

**DOI:** 10.1101/2024.06.11.598441

**Authors:** Max Alexander Bär, Nadège Akissi Kouamé, Sadikou Touré, Jean Tenena Coulibaly, Pierre Henri Hermann Schneeberger, Jennifer Keiser

## Abstract

**Background:** Trichuriasis is a neglected tropical disease that affects as many as 500 million individuals and can cause significant morbidity. For decades, it was thought to be caused by one species of whipworm, *Trichuris trichiura*. Significant differences in response rates to the best available anthelmintic treatment for trichuriasis — a combination of albendazole and ivermectin — exist across clinical trial reports yet the underlying reasons are unclear.

**Methods:** Combining long- and short- read sequencing approaches, we assembled a high-quality reference genome of *T. incognita n. sp.* isolated in an interventional study conducted in Côte d’Ivoire. The species tree of the *Trichuris* genus was constructed using 12434 orthologous groups. We sequenced a total of 747 individual worms which were used to confirm the phylogenetic placement and investigate patterns of adaptation through comparative genomic analysis.

**Findings:** Here, we present and characterize a human-infecting *Trichuris* species that we named *Trichuris incognita n. sp*. Comparative genomic analysis of genes suspected to confer resistance to either albendazole or ivermectin in helminths revealed a high number of beta-tubulin (TBB) orthologs, present in the whole population of *T. incognita n. sp.*, compared to the canonical *T. trichiura* species, but these genes were not associated to a resistant phenotype. We conducted a genome wide association study (GWAS) comparing 179 albendazole-ivermectin sensitive to 542 drug non-sensitive worms, which did not conclusively show an adaptation to drug pressure within the same species.

**Interpretation:** Our results demonstrate that trichuriasis can be caused by multiple species of whipworm and that the differences in response rates, may be a result of species responding differently to drug treatment, as opposed to an establishment of resistance. This discovery, coupled with the high tolerability of *T. incognita n. sp.* to albendazole-ivermectin marks a significant shift in how we understand and approach whipworm infections.

**Funding:** European Research Council (ERC) Nr. 101019223.

**Research in context Panel: Evidence before this study:** The recommended treatment with the benzimidazoles albendazole or mebendazole shows consistently low efficacy against *T. trichiura*, and therefore combination chemotherapy of benzimidazoles and ivermectin has been recommended. Recent clinical trials with albendazole-ivermectin, showed especially low cure rates against what was presumed to be *T. trichiura* in Côte d’Ivoire, in contrast to higher efficacy observed in Laos and Pemba, Tanzania. Amplicon sequencing data pointed towards underlying genomic differences and potentially a new species of human infecting *Trichuris* in Côte d’Ivoire.

**Added value of this study:** We identified and described a morphologically indistinguishable, novel causative agent of trichuriasis that doesn’t respond to conventional drug treatment: *Trichuris incognita n. sp*. We provide a high-quality reference genome of this novel species and sequencing data of 747 individual isolates. A genome wide association study did not conclusively show adaptation to drug pressure. This study demonstrates that trichuriasis can be caused by multiple species of whipworm and that the differences in response rates, may be a result of species responding differently to drug treatment, as opposed to an establishment of resistance.

**Implications of all the available evidence:** The current whole body of evidence calls for new effective treatments against *T. incognita n. sp*. Due to the morphological indistinguishableness, molecular diagnostic tools need to be implemented to identify species level differences as opposed to the traditional Kato Katz method. The geographical distribution of *T. incognita* as well as longitudinal changes of species distributions will need to be mapped, in addition to better understanding of the new species pathology and transmission dynamics.
