## Supplementary material for "Genomic and morphological characterization of *Trichuris incognita n. sp.*, a Human-Infecting Trichuris species": Gene_list_resistance_associated_literature.xlsx

### Sheet: Sheet1
Gene	Species_ID	Species	Gene_type	filename	Gene_ID	Gene	Postition	Literature	Source	Drug	Orthologues group from run without all species	Orthologues group from run with all species	Orthologues group from run with all species exept trichuris	OMA orthologues groups
Tubulin beta chain	PRJNA208415	T. suis	b-tubulin	PRJNA208415_M51302345_gene.fa	M51302345			https://journals.plos.org/plosntds/article?id=10.1371/journal.pntd.0002247	WormBase ParaSite: Trichuris suis - Genomic Context - Gene: M51302345	Albendazole	OG0001855	OG0001776; OG0007250	OG0001769	OMA07856; OMA06062
Tubulin beta chain	PRJNA208415	T. suis	b-tubulin	PRJNA208415_M51305007_gene.fa	M51305007			https://journals.plos.org/plosntds/article?id=10.1371/journal.pntd.0002247	WormBase ParaSite: Trichuris suis - Genomic Context - Gene: M51305007	Albendazole	OG0006650; OG0000665	OG0000649; OG0003893; OG0008044	OG0003951; OG0000671	OMA08881, OMA05238; OMA10478; OMA09805
Tubulin beta chain	PRJNA208416	T. suis	b-tubulin	PRJNA208416_M514_02345_gene.fa	M514_02345			https://journals.plos.org/plosntds/article?id=10.1371/journal.pntd.0002247	WormBase ParaSite: Trichuris suis - Genomic Context - Gene: M514_02345	Albendazole	OG0001855	OG0001776; OG0007250	OG0001769	gave up, doesn't make sense
Tubulin beta chain	PRJNA208416	T. suis	b-tubulin	PRJNA208416_M514_05007_gene.fa	M514_05007			https://journals.plos.org/plosntds/article?id=10.1371/journal.pntd.0002247	WormBase ParaSite: Trichuris suis - Genomic Context - Gene: M514_05007	Albendazole	OG0006650; OG0000665	OG0000649; OG0003893; OG0008044	OG0003951; OG0000671
Tubulin beta chain	PRJNA179528	T. suis	b-tubulin	PRJNA179528_D918_05160_gene.fa	D918_05160			https://journals.plos.org/plosntds/article?id=10.1371/journal.pntd.0002247	WormBase ParaSite: Trichuris suis - Genomic Context - Gene: D918_05160	Albendazole	OG0001855	OG0001776	OG0001769
Tubulin beta chain	PRJEB126	T. Muris	b-tubulin	PRJEB126_TMUE_1000004419_gene.fa	TMUE_1000004419			https://journals.plos.org/plosntds/article?id=10.1371/journal.pntd.0002247	WormBase ParaSite: Trichuris muris - Genomic Context - Gene: TMUE_1000004419 (WBGene00291868)	Albendazole	OG0001239	OG0002567	OG0001643
Tubulin beta chain	PRJEB126	T. Muris	b-tubulin	PRJEB126_TMUE_1000002639_gene.fa	TMUE_1000002639			https://journals.plos.org/plosntds/article?id=10.1371/journal.pntd.0002247	WormBase ParaSite: Trichuris muris - Genomic Context - Gene: TMUE_1000002639 (WBGene00298407)	Albendazole	OG0001239	OG0002567	OG0001643
Tubulin beta chain	PRJEB126	T. Muris	b-tubulin	PRJEB126_TMUE_1000003091_gene.fa	TMUE_1000003091			https://journals.plos.org/plosntds/article?id=10.1371/journal.pntd.0002247	WormBase ParaSite: Trichuris muris - Genomic Context - Gene: TMUE_1000003091 (WBGene00292771)	Albendazole	OG0017983 no orthologues	no orthologues
Tubulin beta chain	PRJEB126	T. Muris	b-tubulin	PRJEB126_TMUE_3000014771_gene.fa	TMUE_3000014771			https://journals.plos.org/plosntds/article?id=10.1371/journal.pntd.0002247	WormBase ParaSite: Trichuris muris - Genomic Context - Gene: TMUE_3000014771 (WBGene00294035)	Albendazole	OG0001239	OG0002567	OG0001643
Tubulin gamma chain	PRJNA208415	T. suis	g-tubulin	PRJNA208415_M51305643_g_tub_gene.fa	M51305643								OG0000124;OG0000059; OG0000752; OG0000244
Tubulin alpha chain	PRJNA208415	T. suis	a-tubulin	PRJNA208415_M51306238_a_tub_gene.fa	M51306238								OG0001856; OG0003217
Tubulin alpha chain	PRJNA208415	T. suis	a-tubulin	PRJNA208415_M51310427_a_tub_gene.fa	M51310427								OG0004271
Tubulin gamma chain	PRJNA208415	T. suis	g-tubulin	PRJNA208415_M51300563_g_tub_gene.fa	M51300563								OG0000751
Tubulin alpha chain	PRJNA208415	T. suis	a-tubulin	PRJNA208415_M51311242_a_tub_gene.fa	M51311242								OG0002021
p-GlycoProtein related	PRJNA208415	T. suis	pgp-2	PRJNA208415_M51309538_gene.fa	M51309538	ID_g724__TTRE_chr1_scaffold1_4863070-4870109		https://www.ncbi.nlm.nih.gov/pmc/articles/PMC9232149/	WormBase ParaSite: Trichuris suis - Genomic Context - Gene: M51309538	Ivermectin	OG0005458	OG0005011	OG0005160
p-GlycoProtein related	PRJNA208415	T. suis	pgp-1	PRJNA208415_M51304605_gene.fa	M51304605	ID_g841__TTRE_chr1_scaffold1_5833004-5838894		https://www.ncbi.nlm.nih.gov/pmc/articles/PMC9232149/	WormBase ParaSite: Trichuris suis - Genomic Context - Gene: M51304605	Ivermectin	OG0002991	OG0002909	OG0002821
p-GlycoProtein related	PRJNA208415	T. suis	pgp-1	PRJNA208415_M51309514_gene.fa	M51309514	ID_g1463__TTRE_chr1_scaffold1_10074843-10083924		https://www.ncbi.nlm.nih.gov/pmc/articles/PMC9232149/	WormBase ParaSite: Trichuris suis - Genomic Context - Gene: M51309514	Ivermectin	OG0001845; OG0002767	OG0001781; OG0007452	OG0001302; OG0007267
p-GlycoProtein related	PRJNA208415	T. suis	pgp-1	PRJNA208415_M51309538_gene.fa	M51309538	ID_g724__TTRE_chr1_scaffold1_4863070-4870109		https://www.ncbi.nlm.nih.gov/pmc/articles/PMC9232149/	WormBase ParaSite: Trichuris suis - Genomic Context - Gene: M51309538	Ivermectin	OG0005458	OG0005011	OG0005160
p-GlycoProtein related	PRJNA208415	T. suis	pgp-9	PRJNA208415_M51309538_gene.fa	M51309538	ID_g724__TTRE_chr1_scaffold1_4863070-4870109		https://www.ncbi.nlm.nih.gov/pmc/articles/PMC9232149/	WormBase ParaSite: Trichuris suis - Genomic Context - Gene: M51309538	Ivermectin	OG0005458	OG0005011	OG0005160
p-GlycoProtein related	PRJNA208415	T. suis	pgp-9	PRJNA208415_M51304605_gene.fa	M51304605	ID_g841__TTRE_chr1_scaffold1_5833004-5838894		https://www.ncbi.nlm.nih.gov/pmc/articles/PMC9232149/	WormBase ParaSite: Trichuris suis - Genomic Context - Gene: M51304605	Ivermectin	OG0002991	OG0002909	OG0002821
p-GlycoProtein related	PRJEB535	T. trichiura	pgp-11	PRJEB535_TTRE11513_gene.fa	TTRE11513	ID_g724__TTRE_chr1_scaffold1_4863070-4870109		https://www.ncbi.nlm.nih.gov/pmc/articles/PMC9232149/	WormBase ParaSite: Caenorhabditis elegans - Genomic Context - Gene: pgp-11 (WBGene00004005)	Ivermectin	OG0005458	OG0005011	OG0005160
p-GlycoProtein related	PRJEB535	T. trichiura	cky-1	PRJEB535_TTRE9369_gene.fa	TTRE9369	ID_g12517__TTRE_chr3_scaffold99_3035073-3037508		https://www.ncbi.nlm.nih.gov/pmc/articles/PMC9232149/	WormBase ParaSite: Caenorhabditis elegans - Genomic Context - Gene: pgp-11 (WBGene00004005)	Ivermectin	OG0007482	OG0006885	OG0007122
Chloride channel protein	PRJNA13758	C. Elegans	clh-3	PRJNA13758_clh-3_gene.fa	NA			https://www.ncbi.nlm.nih.gov/pmc/articles/PMC9232149/	WormBase ParaSite - Search	Ivermectin	NA	NA	NA
Na-K-Cl Cotransporter	PRJNA13758	C. Elegans	nkcc-1	PRJNA13758_nkcc-1_gene.fa	NA			https://www.ncbi.nlm.nih.gov/pmc/articles/PMC9232149/	WormBase ParaSite: Caenorhabditis elegans - Genomic Context - Gene: nkcc-1 (WBGene00012543)	Ivermectin	NA	NA	NA
Glutamate-gated chloride channel alpha	PRJNA13758	C. Elegans	glc-1	PRJNA13758_glc-1_gene.fa	NA			https://www.pnas.org/doi/10.1073/pnas.97.6.2674?url_ver=Z39.88-2003&rfr_id=ori:rid:crossref.org&rfr_dat=cr_pub%20%200pubmed	WormBase ParaSite: Caenorhabditis elegans - Genomic Context - Gene: glc-1 (WBGene00001591)	Ivermectin	NA	NA	NA
Ig-like domain-containing protein	PRJNA13758	C. Elegans	avr-14	PRJNA13758_avr-14_gene.fa	NA			https://www.pnas.org/doi/10.1073/pnas.97.6.2674?url_ver=Z39.88-2003&rfr_id=ori:rid:crossref.org&rfr_dat=cr_pub%20%200pubmed	WormBase ParaSite: Caenorhabditis elegans - Genomic Context - Gene: avr-14 (WBGene00000232)	Ivermectin	NA	NA	NA
Neur_chan_memb domain-containing protein	PRJNA13758	C. Elegans	avr-15	PRJNA13758_avr-15_gene.fa	NA			https://www.pnas.org/doi/10.1073/pnas.97.6.2674?url_ver=Z39.88-2003&rfr_id=ori:rid:crossref.org&rfr_dat=cr_pub%20%200pubmed	WormBase ParaSite: Caenorhabditis elegans - Genomic Context - Gene: avr-15 (WBGene00000233)	Ivermectin	NA	NA	NA
Glutamate-gated chloride channel subunit; Ig-like domain-containing protein	PRJNA13758	C. Elegans	glc-3	PRJNA13758_glc-3 _gene.fa	NA			https://www.sciencedirect.com/science/article/pii/S0166685111002155?via%3Dihub	WormBase ParaSite: Caenorhabditis elegans - Genomic Context - Gene: glc-3 (WBGene00001593)	Ivermectin	NA	NA	NA
Bestrophin homolog	PRJNA13758	C. Elegans	best-19	PRJNA13758_best-19_gene.fa	NA			https://www.ncbi.nlm.nih.gov/pmc/articles/PMC9232149/	WormBase ParaSite: Caenorhabditis elegans - Genomic Context - Gene: best-19 (WBGene00206487)	Ivermectin	NA	NA	NA
