## Supplementary material for "Genomic and morphological characterization of *Trichuris incognita n. sp.*, a Human-Infecting Trichuris species": hits_gwas_all.xlsx

### Sheet: Sheet1
Variant set	Regression Model	Population Stratification	Sex	Scaffold	Position	Sequence - 200	Sequence + 200	Sequence	Blast closest gene	Protein	Function	Location	E-Value	Organism
All SNPs	Linear	Yes & No	Only in combined GWAS	3	107352	#REF!	#REF!	CGCTCGCCATTTCGCCAAATTATTTTTGCAAACCGAAGCAAAAAAATTCACTTTCGCTCAAAGACACTTTTTTTAAAAATTAATTAAGCGAAAACAACATTTCCGATCGATTTTCAAAAAGACTTTTTGACATCGGTTAGTCAATTTTTTCAAGAGACTTGAATAGCCTGCGCGTGATGGGATTTAAAAAAATTCGTTAGCTCGCCAACATTTCTTAGCTGCTTGAGCGGAACGGCTCTCGGGGCTGACACTGTTGAACTTCTAGATGCTCAGGTTTCCACGTTTGCGGCTACTGTAGGCATGCCGTCTTTGCAATGCATTGTACAAATGGTAAGCACGATTTCAACGTTCGTCTTTGATTTCGGTTTTGCCAATTTATTCCGTTAATTTTTAATAAGC…	NA	NA	NA	NA	NA	NA
All SNPs	Linear	Yes & No	Female	3	107352	#REF!	#REF!	CGCTCGCCATTTCGCCAAATTATTTTTGCAAACCGAAGCAAAAAAATTCACTTTCGCTCAAAGACACTTTTTTTAAAAATTAATTAAGCGAAAACAACATTTCCGATCGATTTTCAAAAAGACTTTTTGACATCGGTTAGTCAATTTTTTCAAGAGACTTGAATAGCCTGCGCGTGATGGGATTTAAAAAAATTCGTTAGCTCGCCAACATTTCTTAGCTGCTTGAGCGGAACGGCTCTCGGGGCTGACACTGTTGAACTTCTAGATGCTCAGGTTTCCACGTTTGCGGCTACTGTAGGCATGCCGTCTTTGCAATGCATTGTACAAATGGTAAGCACGATTTCAACGTTCGTCTTTGATTTCGGTTTTGCCAATTTATTCCGTTAATTTTTAATAAGC…	NA	NA	NA	NA	NA	NA
All SNPs	Linear	No	Male	1	112098	#REF!	#REF!	CTTACGTAAGGGCAAAACAGGATGGTTGGCGAAGTCACAGCATAACGGGAATACGCATACCTGCATAATCGATGTTGCTTATCCTACTGTATGTCTACGAGTAGAGCAAACCTGATTATTGCCAGATTACGGTATTTTTGCGGACAAATAGAGGAAGAGACCTGAACGTTCATCTAGTAACGGGCCTTCACGTGAAACCGGATCGACGAAACAGCGCAAAACCCAAACGCACTTTACGATTACAACATTTATTACCTACAATGTATAAACAGAGAAGACACCGGCGATAGCTTGAGACCGATCCTCCTTTTGGGACAGAATGTGCCAATTCGTTCTTTTACGCTTTCGCTGAACACAAAGAGAATGGAACTAACTCTCTTCGGTTTCAAGGCACTTCTT…	M51302205	GIY-YIG domain-containing protein	NA	NA	1e-47	T. suis
All SNPs	Linear	No	Male	1	3492362	#REF!	#REF!	TCTCAACAAGTGTACGTTTGCAGAAATATCATCCAAATACCAACTTTGCTTTCTGTAATCATATCCGCTTAGCATAGCATAGGCAAATTATTACGGAGGGCTTTGTTCGTAGAAAGGCATTATTCCAGTCAAATATTAATCTCAGACTTCAGCAAAGACGCAAGATATCTCATGCTGTAAGGGGCACACATCCACTTGAATAGTCATATTAGATAAACTCTCTCATCTTTGGCAGCGTCCAATTTTCAAAAGGAAGTTAGGGATTATGTTGTAGGTTTCCACCCGCGCTGAAAGTTGAAATGGTATTCTAAGCGTATATGGGACATCTGAAATCCATTTTGCTTAGTAATTCATTGTTGTAGATTCGCTATGGGCTTGATCAGTCGAAGCCAGCTCCCT…	M51304784	Calcineurin-like phosphoesterase domain-containing protein	NA	NA	8e-64	T. suis
All SNPs	Linear	No	Male	1	4196081	#REF!	#REF!	GCGTTGCGCAAACAAAACGAGCGAATTCCTTCCATTGTCGTCTTGCTACTACCAATTCATTCAATCTAAAGCTTCGTTTGGCCATTGAAATGTTTGAACAGCTTCCCAATATAAAGCGGTTATCGTAAAAGTTGGCTTCTTTTGACTCGTTTAAAAATTCACAAGCTTTGCCAAAAGGCACTGCTCTAATTATGAAAACTTTTAAAAAGATGAATCACTTGTTTATCTGCATAAATCAACGATTCATCCGACTCCAACTTGCAGCGTACGCCCATTGCTTGGAATATTTTATTCAAGTTTTAAACAAACGCAACAGCAGATCAGCGAGCAATGGAAGTTTTCTAATTTTAAAGAAGTAAAGCTTAAAAAGCTCATCGTCGCGCAAGGTTTTTGAAATTG…	M51312618	NA	NA	NA	NA	NA
All SNPs	Linear	No	Male	1	5926543	#REF!	#REF!	TTTCTGTTTGGCCGGTGAATTGCACCATGTCGCTTTCATTTTGAGGGTGGATGCAGGCAATGATGGCAGAAAAATTCGTCAAACAATCCTGAAATTGTCTACATTGCGGAAGCAGAGGTAGTGCCGCTCCTAATTCATTACTCTTCCTTTGACAACAGGAACATGAAAGCCTAAAAGCTTTTATGGGAGATTTACGAACTCTTTGTGGACGGGCTTTACGCAACATCAAAGGCATGGAACAAGCCACCCACGGTGTTCGTGGATCACTTTGCTAGAGGCGTTCCTGGCTCCGTTCAATCGTCACAGACACCCAGCATAAGCAAAAGAGGGGTTTCGGATTAGGAGTTTCCAGAAGACGTTCAGTGACGATGGAGAGGCATTCGTCACTAGCGCGTTTCT…	M51309559	Uncharacterized protein	ribonuclease T2 activity, RNA binding	NA	1.2e-59	T. suis
All SNPs	Linear	No	Male	1	5934278	#REF!	#REF!	TTATTCATTCCTGTCAGACTGACTACCTTTTTTCTAGATCTGTGAGTGCAAAGAAAGGCAAAGAAAAGAAACTTAAACAAGATGAAATATCAGAAAGTGACCGTGCTCATGGTATGTGATCATTTCGGACGGCTCATCCAGTTGTGCGATTGATTAGTTTTGGTCGCCTTTGCATATGATAACTTATTGCCTTCCTTTTGAGCATATGTCTTGATAATAGTCTGTAAATTCCTGTTCGACATTGCGATTTGTACCAAAGCAGTTTTGTAAAACAAATATTAACAATTTATTAGTCGCCCAGTATGCAAATGGCGTAAAATTTTATAGGTGGGTGGTGGAGTTTCACCGAAGAAACGGTCAAGTCTTCATGCAATGTTGCTTTGGAAACGTTGCCTCACA…	M51309557	FRG1-like family protein	actin filament binding	Nucleus, nucleolus	2.9e-57	T. suis
All SNPs	Linear	No	Male	1	10255087	#REF!	#REF!	ATTCAAGAGACAAGGATGAATACAATGGTTCATGCGAGAACGTCAGCGTTTCCTTGGTGAAGAGCCTCGGCTTCACGGGTCCATTTGAACCGCCGCCAAGATTGATGGGGCGCGGTTTCGAGGTGCTTCAGAGTTCGCACGTTACCTTCAAGCATTGCCACGTTCCAATACTGCGAAATGAGTCACCGTCGGAATTACAAAATGCCGTCACTTTCAGCCGTTGCAATGTGCTAACATTGCTTCTTGGCAAGGGTACCACGGTGCGCTATGGTCCTTGGGCAGATAAACAAAGGGACAGCCTGTATAACTTCTTTTATCCAGTCAACTACTCGCCAAATTGCGATTACAATGAATTGGCCAATCGAACAGCTAAATACATGCTACAGGTAGGCTAACAAT…	M51308923	Bridge-like lipid transfer protein family member 1 N-terminal domain-containing protein	NA	Membrane, Single-pass membrane protein	2.1e-178	T. suis	presynapse
All SNPs	Linear	No	Male	1	10255088	#REF!	#REF!	TTCAAGAGACAAGGATGAATACAATGGTTCATGCGAGAACGTCAGCGTTTCCTTGGTGAAGAGCCTCGGCTTCACGGGTCCATTTGAACCGCCGCCAAGATTGATGGGGCGCGGTTTCGAGGTGCTTCAGAGTTCGCACGTTACCTTCAAGCATTGCCACGTTCCAATACTGCGAAATGAGTCACCGTCGGAATTACAAAATGCCGTCACTTTCAGCCGTTGCAATGTGCTAACATTGCTTCTTGGCAAGGGTACCACGGTGCGCTATGGTCCTTGGGCAGATAAACAAAGGGACAGCCTGTATAACTTCTTTTATCCAGTCAACTACTCGCCAAATTGCGATTACAATGAATTGGCCAATCGAACAGCTAAATACATGCTACAGGTAGGCTAACAATG…	M51308923	Bridge-like lipid transfer protein family member 1 N-terminal domain-containing protein	NA	Membrane, Single-pass membrane protein	2.1e-178	T. suis
All SNPs	Linear	No	Male	2	2578596	#REF!	#REF!	TATCAATAGAATTCTGCTCTGATATAATGCATGCATAAAATTCTCTAAAATGTTAAATCGATTTGCAGGTTGATGCTGTAATTGTTGCAATGGCTTATAGGCATGCAACGGCGAAACCATTTGTCGTAGTACTAAACTTCGAGCGTCTTTCTGAAGGACCAAGTGATTGCTGACTTGTTGGATCCTTGAATTTCAGGCTCATTCATGGGCGGCAGATTTTCGGATCGTCTTGCCGTCTCTAGACCATGCCTAATCTGCAAAAGAGAACGGGAAGACTTTTTAAATTGAACAAAGTTGGCTAATACTTCGCGCAGTCCTACGACTCCTATGAGGCGGCCAAGACGTGTAACGTAGGCGCTCTTTATTCCCAACTGATTGAATAAAATGCTGGCCAGCATG…	M51302539	Chloride channel protein	Voltage-gated chloride channel activity	Membrane, Multi-pass membrane protein	6e-151	T. suis
All SNPs	Linear	No	Male	2	2621645	#REF!	#REF!	CGTTAAGCATTCGTACTTTTAGTCATTTTATAAATTAAGCTGACACTTCAATCGAATTTTCCTTTTCTAAGTGCGAACGGCCGCACGTTGAAAAATATTCATACGGAAAAATCCCAATTAACCATTTAAGGAAACCTTAGCTGAGCAGCCGCTTTTTGCACGTTGAGGATAAAGCGAAAAAGTCTGACCAGCAATGTTGTCGCTTCGTTCGCAAACGTTGGCTCGTTTTGCAATTGGTTTCGCATTCAAAAAAAGTATGCATCGCTTCTGCTTACGCCGAGACGATTCGTCGGCCGGACGACGCCCACCGCGTCTGCTTTTTTTTCAAACTTTGCGTTTTGAATCAACTAAGTCTGAGGTCCGCTTTTTAAAAATCTTTTATGGTCGGCCTTTTTAGTT…	M51302549	Amino acid permease	Potassium:chloride symporter activity	Membrane, Multi-pass membrane protein	3e-23	T. suis
All SNPs	Linear	No	Male	2	2621851	#REF!	#REF!	GTTCGCAAACGTTGGCTCGTTTTGCAATTGGTTTCGCATTCAAAAAAAGTATGCATCGCTTCTGCTTACGCCGAGACGATTCGTCGGCCGGACGACGCCCACCGCGTCTGCTTTTTTTTCAAACTTTGCGTTTTGAATCAACTAAGTCTGAGGTCCGCTTTTTAAAAATCTTTTATGGTCGGCCTTTTTAGTTGGCAGCTTCCTATTCGTAACTTCTGTCATCACATAACACATTGGTAACGTTTTAGATTGGCCACAGGAAGACGCCTACGCTTCAGTTAGAGCTGCAGACACCCCGCGCCAAATCTTACGCTTAATACCTTTCATCATATTCTATTGTTAATATTTATAATATAGGCGAAACTCTCTAATTTCTGAGTTCCTGACTTGCTATTAAAT…	M51302549	Amino acid permease	Potassium:chloride symporter activity	Membrane, Multi-pass membrane protein	1.7e-49	T. suis
All SNPs	Linear	No	Male	2	2621886	#REF!	#REF!	GCATTCAAAAAAAGTATGCATCGCTTCTGCTTACGCCGAGACGATTCGTCGGCCGGACGACGCCCACCGCGTCTGCTTTTTTTTCAAACTTTGCGTTTTGAATCAACTAAGTCTGAGGTCCGCTTTTTAAAAATCTTTTATGGTCGGCCTTTTTAGTTGGCAGCTTCCTATTCGTAACTTCTGTCATCACATAACACATTGGTAACGTTTTAGATTGGCCACAGGAAGACGCCTACGCTTCAGTTAGAGCTGCAGACACCCCGCGCCAAATCTTACGCTTAATACCTTTCATCATATTCTATTGTTAATATTTATAATATAGGCGAAACTCTCTAATTTCTGAGTTCCTGACTTGCTATTAAATTCATTACTTTTCTTCCTTATTCATAGCACAAGCAT…	M51302549	Amino acid permease	Potassium:chloride symporter activity	Membrane, Multi-pass membrane protein	1.7e-49	T. suis
All SNPs	Linear	No	Male	2	2621910	#REF!	#REF!	TTCTGCTTACGCCGAGACGATTCGTCGGCCGGACGACGCCCACCGCGTCTGCTTTTTTTTCAAACTTTGCGTTTTGAATCAACTAAGTCTGAGGTCCGCTTTTTAAAAATCTTTTATGGTCGGCCTTTTTAGTTGGCAGCTTCCTATTCGTAACTTCTGTCATCACATAACACATTGGTAACGTTTTAGATTGGCCACAGGAAGACGCCTACGCTTCAGTTAGAGCTGCAGACACCCCGCGCCAAATCTTACGCTTAATACCTTTCATCATATTCTATTGTTAATATTTATAATATAGGCGAAACTCTCTAATTTCTGAGTTCCTGACTTGCTATTAAATTCATTACTTTTCTTCCTTATTCATAGCACAAGCATTACAGAGGCTATTCGCTTGCTTAC…	M51302549	Amino acid permease	Potassium:chloride symporter activity	Membrane, Multi-pass membrane protein	1.7e-49	T. suis
All SNPs	Linear	Yes & No	Male	39	1636013	#REF!	#REF!	CTCAAAGTAAATTCATCATGACATGGGACCGTCTGTACCTTTTGGCTTATTTACTTTAAAGCTTGACAGATGTTTTGGGACAATTCCATTGCTTGAACACTAACGGGCATTATCTTGCCAGCCCCAGCGCGTTTCGCTGAATTTTAATCAATGCTCCGTCAGCGTACGCTCTCATTATGGGTGTGCCGGAGAGCTGACTCGTAGTTCAAGAGAATTTTCATACTGACTACTAATCCGCCCCAACAGGAAGGGCTGCCGCCTGGAATATTCAAATAAGATGCCAACGGAAATACCATATAAGGACGGTTAAACCGATGGGCTTTTTAAATCGCTGTTTTCAGTCCCGATTTAGTTCTTTTGGCATGGAGTTAGCACCCATTAGGAGAAGGCATGATTCCA…	M51301351	Homeobox domain-containing protein	DNA-binding transcription factor activity, RNA polymerase II-specific, RNA polymerase II transcription regulatory region sequence-specific DNA binding	Nucleus	4.1e-121	T. suis
All SNPs	Linear	Yes & No	Male	39	1636049	#REF!	#REF!	ACCTTTTGGCTTATTTACTTTAAAGCTTGACAGATGTTTTGGGACAATTCCATTGCTTGAACACTAACGGGCATTATCTTGCCAGCCCCAGCGCGTTTCGCTGAATTTTAATCAATGCTCCGTCAGCGTACGCTCTCATTATGGGTGTGCCGGAGAGCTGACTCGTAGTTCAAGAGAATTTTCATACTGACTACTAATCCGCCCCAACAGGAAGGGCTGCCGCCTGGAATATTCAAATAAGATGCCAACGGAAATACCATATAAGGACGGTTAAACCGATGGGCTTTTTAAATCGCTGTTTTCAGTCCCGATTTAGTTCTTTTGGCATGGAGTTAGCACCCATTAGGAGAAGGCATGATTCCAATGACCAAGAATCAGCATAATTGTCACGCCATTAGC…	M51301351	Homeobox domain-containing protein	DNA-binding transcription factor activity, RNA polymerase II-specific, RNA polymerase II transcription regulatory region sequence-specific DNA binding	Nucleus	1.3e-99	T. suis
All SNPs	Linear & Logistic	Yes	Only in combined GWAS	105	270789	270589	270989	CTCGCACAACGCACAGGTAATAATCAATCGAGTTTCAAGGCGCAACTGTGCCGCGGTGATGTCGCGTTGTTGAAAGCCTGTTTGTCTACGTTTCTGCCTCACTCGATCATGTTGCTGCCTACCGTTGTTCAGAGTACAACATTGTCATCATATTGGTCGAATTGTGCGCATCCCGTTGGCGCGCCAATCGCTTTTGCATTTTCGTTGTTCCTATCCAATTTTTTTTCAGAATTGTACAAGAAAGTGTAGGCGCCCGGTAGAACCCGTCCATGGGTCTGCTGGTGTTCTCCGCGTGCGCATTCTTTGTTGCTCATACTACGCTAGTGCTTGTCAAGCATGGTGCTGTTGCCCAATTTCCGCAATTGCCGTTGGATCCGCAGGAGTCGCCAAGGACCGACT…	D918_08228	AMOP domain protein	NA	NA	5.1e-68	T. suis
All SNPs	Linear & Logistic	Yes	Only in combined GWAS	105	270791	270591	270991	CGCACAACGCACAGGTAATAATCAATCGAGTTTCAAGGCGCAACTGTGCCGCGGTGATGTCGCGTTGTTGAAAGCCTGTTTGTCTACGTTTCTGCCTCACTCGATCATGTTGCTGCCTACCGTTGTTCAGAGTACAACATTGTCATCATATTGGTCGAATTGTGCGCATCCCGTTGGCGCGCCAATCGCTTTTGCATTTTCGTTGTTCCTATCCAATTTTTTTTCAGAATTGTACAAGAAAGTGTAGGCGCCCGGTAGAACCCGTCCATGGGTCTGCTGGTGTTCTCCGCGTGCGCATTCTTTGTTGCTCATACTACGCTAGTGCTTGTCAAGCATGGTGCTGTTGCCCAATTTCCGCAATTGCCGTTGGATCCGCAGGAGTCGCCAAGGACCGACTTC…	D918_08228	AMOP domain protein	NA	NA	5.1e-68	T. suis
All SNPs	Linear	Yes	Only in combined GWAS	105	270799	270599	270999	GCACAGGTAATAATCAATCGAGTTTCAAGGCGCAACTGTGCCGCGGTGATGTCGCGTTGTTGAAAGCCTGTTTGTCTACGTTTCTGCCTCACTCGATCATGTTGCTGCCTACCGTTGTTCAGAGTACAACATTGTCATCATATTGGTCGAATTGTGCGCATCCCGTTGGCGCGCCAATCGCTTTTGCATTTTCGTTGTTCCTATCCAATTTTTTTTCAGAATTGTACAAGAAAGTGTAGGCGCCCGGTAGAACCCGTCCATGGGTCTGCTGGTGTTCTCCGCGTGCGCATTCTTTGTTGCTCATACTACGCTAGTGCTTGTCAAGCATGGTGCTGTTGCCCAATTTCCGCAATTGCCGTTGGATCCGCAGGAGTCGCCAAGGACCGACTTCCAACCGTC…	D918_08228	AMOP domain protein	NA	NA	5.1e-68	T. suis
All SNPs	Linear	Yes	Only in combined GWAS	105	270802	270602	271002	CAGGTAATAATCAATCGAGTTTCAAGGCGCAACTGTGCCGCGGTGATGTCGCGTTGTTGAAAGCCTGTTTGTCTACGTTTCTGCCTCACTCGATCATGTTGCTGCCTACCGTTGTTCAGAGTACAACATTGTCATCATATTGGTCGAATTGTGCGCATCCCGTTGGCGCGCCAATCGCTTTTGCATTTTCGTTGTTCCTATCCAATTTTTTTTCAGAATTGTACAAGAAAGTGTAGGCGCCCGGTAGAACCCGTCCATGGGTCTGCTGGTGTTCTCCGCGTGCGCATTCTTTGTTGCTCATACTACGCTAGTGCTTGTCAAGCATGGTGCTGTTGCCCAATTTCCGCAATTGCCGTTGGATCCGCAGGAGTCGCCAAGGACCGACTTCCAACCGTCCCC…	D918_08228	AMOP domain protein	NA	NA	5.1e-68	T. suis
All SNPs	Linear	Yes	Only in combined GWAS	105	270805	270605	271005	GTAATAATCAATCGAGTTTCAAGGCGCAACTGTGCCGCGGTGATGTCGCGTTGTTGAAAGCCTGTTTGTCTACGTTTCTGCCTCACTCGATCATGTTGCTGCCTACCGTTGTTCAGAGTACAACATTGTCATCATATTGGTCGAATTGTGCGCATCCCGTTGGCGCGCCAATCGCTTTTGCATTTTCGTTGTTCCTATCCAATTTTTTTTCAGAATTGTACAAGAAAGTGTAGGCGCCCGGTAGAACCCGTCCATGGGTCTGCTGGTGTTCTCCGCGTGCGCATTCTTTGTTGCTCATACTACGCTAGTGCTTGTCAAGCATGGTGCTGTTGCCCAATTTCCGCAATTGCCGTTGGATCCGCAGGAGTCGCCAAGGACCGACTTCCAACCGTCCCCATT…	D918_08228	AMOP domain protein	NA	NA	5.1e-68	T. suis
All SNPs	Linear	Yes	Only in combined GWAS	105	270811	270611	271011	ATCAATCGAGTTTCAAGGCGCAACTGTGCCGCGGTGATGTCGCGTTGTTGAAAGCCTGTTTGTCTACGTTTCTGCCTCACTCGATCATGTTGCTGCCTACCGTTGTTCAGAGTACAACATTGTCATCATATTGGTCGAATTGTGCGCATCCCGTTGGCGCGCCAATCGCTTTTGCATTTTCGTTGTTCCTATCCAATTTTTTTTCAGAATTGTACAAGAAAGTGTAGGCGCCCGGTAGAACCCGTCCATGGGTCTGCTGGTGTTCTCCGCGTGCGCATTCTTTGTTGCTCATACTACGCTAGTGCTTGTCAAGCATGGTGCTGTTGCCCAATTTCCGCAATTGCCGTTGGATCCGCAGGAGTCGCCAAGGACCGACTTCCAACCGTCCCCATTCAACAT…	D918_08228	AMOP domain protein	NA	NA	5.1e-68	T. suis
All SNPs	Linear	Yes	Only in combined GWAS	105	270890	270690	271090	CTCGATCATGTTGCTGCCTACCGTTGTTCAGAGTACAACATTGTCATCATATTGGTCGAATTGTGCGCATCCCGTTGGCGCGCCAATCGCTTTTGCATTTTCGTTGTTCCTATCCAATTTTTTTTCAGAATTGTACAAGAAAGTGTAGGCGCCCGGTAGAACCCGTCCATGGGTCTGCTGGTGTTCTCCGCGTGCGCATTCTTTGTTGCTCATACTACGCTAGTGCTTGTCAAGCATGGTGCTGTTGCCCAATTTCCGCAATTGCCGTTGGATCCGCAGGAGTCGCCAAGGACCGACTTCCAACCGTCCCCATTCAACATTTTGACCGGCTTTGAACCGCGACCACCCGGAACCGGCGTTAGCCCGGATGGACAAGCGTTTCGAATATCAGGCCAAAAT…	D918_08228	AMOP domain protein	NA	NA	5.1e-68	T. suis
Missens SNPs on predicted genes	Linear	No	Male				g207	MLYKRHNSSRNHFEVFDQSDEMKIYLVALLFGIAFAGDDCHVKGVGPGYEKSYLDYAGKFKGGARKFLPIYRKEVAEEKEVVVKGGCGAKDEEKEPPREKRSGKGDDCHVKGVGPGYEKSYLDYAGEFKGGARKFLPIYRKEVSEEKEVIVKGGCGAKDEKKQPPREKRCSGGDGCHVKGVGPGYEKSYLDYAGKFKGGARKFLPIYQKEVSEEKEVVVKGGCGAKDEEKKEKEPPREKRSGKGDDCHVKGVGPGYEKSYLDYAGEFKGGARKFLPIYRKEVSEEKEVIVKGGCGAKDEKKQPPREKRCSGGDGCHVKGVGPGYEKSYLDYSGKFKGGARKFLPIYQKEVSEEKEVVVKGGCGAKDEEKEEKEPPREKRSGKGDDCHVKGVGPGYEKSY…	M513_00366	Muscle M-line assembly protein unc-89	Structural component of the muscle M line which is involved in assembly and organization of sarcomere myofilaments. The large isoform a, isoform b, isoform d and isoform f play an essential role in maintaining the organization of sarcomeres but not myofilament alignment during body wall muscle development whereas the small isoform c and isoform d appear to have a minor role. Isoform b and isoform…	Cytoplasm, myofibril, sarcomere, M line	0	T. suis
Missens SNPs on predicted genes	Linear	No	Male				g1478	MNGLEVNVYNQLYKYRDLELFLNDSKLSSLKKEVKIKKKSYNSGYGVSWWLEMFPQIHICISSGRFTLGNSHLPTTLFCSFENVELTYYALDSRDKDEYNGSCENVSVSLVKSLGFTGPFEPPPRLMGRGFEVLQSSHVTFKHCHVPILRNESPSELQNAVTFSRCNVLTLLLGKGTTVRYGPWADKQRDSLYNFFYPVNYSPNCDYNELANRTAKYMLQIEFCDDATLDLLFMKNDVPNNVHLNVSKGSTIQAILPFVVESCLWQNRVNCKLLEIEMLTSLGFRQFLQSEQLILTIDVCSPLAWCDVQKWNVLLEFSRTVAWLIFDQKQFVNDMLEEWFTPASNDIYKFFPYTINFDFDFKEVQIIFPVNSYNFIDTSSQNAENCLTAVYLAELRANV…	CDW56181.1	FSA C domain containing protein / Bridge-like lipid transfer protein family member 1 N-terminal domain-containing protein	NA	NA	0	T. trichiura
Missens SNPs on predicted genes	Linear	No	Male				g2562	MSRSGGFFGFLWRNLEVDREPTIYRFKRVCFGLKCSPFLALAVIRHHAMLNGERFAQAATEILDNMYIDDLVTSYGSAKDATALVHDLVELMQQGGFTLTKWASNCSLLNNLVEKDSSESETGEMLNTLGLWWDRSHDSMAVKAPQLNVRSLDTKRQLLTTLARVFDPLGWLAPFAVVAKILMQKLWTRSIQWDEVIPKDISASWISCKRQCTLMTEIKVKRSLRIPPEDRREQVQLRTFCDASEVAYGAVVHLKMKSENGKYFTNIIMAKSRVAPVKRVTLPRLELLATLMGARLTSSVRSELKTPIDSTFYWSDSEIVLAWIKGAPGNWKQFVRNRVEEIHQLSEPMQWRYCPKKHNPADLSSRGCTIKKSKEEGTWWHGPLWLMKEEIMWPKQVIK…	M51311047	Integrase catalytic domain-containing protein	nucleic acid binding	NA	2.3e-76	T. suis
Missens SNPs on predicted genes	Linear	No	Only in combined GWAS				g11724	MSEDEDIEDPCETGAYSQSLQMGARAEKSLGLLTQKFLKVLQEAKDGVVDLNVAADRLKVKQKRRIYDITNVLEGVGLIEKRSKNSVQWKGGAVGKLGELNPAATETLFNLKLELTDLEREERRLDSCMKWLNQSVKNVTDFLDKKQFYFVGDMEVAKHYAGCTMFLMKAEPGTEIELIPPVVDDPGELPFKFNVVNEEFPTQVFMLRDPERDRRDLLFLEDDDKPPELTRAGEEKTTLNVEPPSKPQVEDERMDVQEETPGSSKSDDATKDLFTFGSPDHVFVRLSPPPSEDDYCMRTDHNMTLVELYAFLIVESLDYVDCLDCTLLVRHLPARLTDEDKSSLLRQFGAVNVRVLGNTGYMKHSAFASFADSASARTALHQLHQLDVLGSRLVVVFAR…	M51308020	RNA-binding region-containing protein 3	DNA binding, pre-mRNA intronic binding, protein dimerization activity, U12 snRNA binding	NA	5.3e-160	T. suis
Missens SNPs on predicted genes	Linear	Yes	Only in combined GWAS				g10761	MTSEKAFTFHGLLKSQELSWAARLNLARKVLVDPGQLPSIQVHMAFDALCTLTLDCGTCTATDDHIAQLWHILRKFFADVVRSRDFVIKPLFSKFLLSCLHFAASASSDKTPAYLLPMIQCTCELLKAEEMPMLGSKLSQLSDAIEQGLIIRLNCLSRGECPNELEILLTALVQRYLALRAFWPVQKERFTYVCDHLIPVMAKSCLVNPKCSVGEQVLKLIAELVFDVAYADDYGAYLCTRKEANLKKRSRTANPTDHPVWTLFDKLETFCSTDIEQQKGITLLYPKLFRQFLLKFAASGSLANRCLLFFSLYGYQLGEGLDRVELGCRLVCCLNEFKIYNTYEDADDWAEWFFSIRDEMLDASARSAEFYIAMEQFLQIHPPVVSLKVKEILMATRRD…	M51311767	Nucleolar 27S pre-rRNA processing Urb2/Npa2 C-terminal domain-containing protein	NA	NA	0	T. suis
Missens SNPs on predicted genes	Linear	Yes	Only in combined GWAS				g9933	MGLLVFSACAFFVAHTTLVLVKHGAVAQFPQLPLDPQESPRTDFQPSPFNILTGFEPRPPGTGVSPDGQAFRISGQNLKNIDWTLIDRRAEEGWWHLYQFGERYYDVDITWRPWRDLQIDLDFFLPFYGFRFNYTFVFPEGFIAFSYPQYIQPPYTMPNRHWPQEPDSSLVAAFMGEQSFVHVGDTRLSHVWYRVVTRPINMINPFGSEFSLRPQQQTYVGPTLPPELAGHRIPIRTYAGQQLKTAFGRIEDPELLDIITRDIQHGMVGARGFKADYALIVTWERMGYGGAPKVTELNLYDTVKKWQNTYQMVIATDEIRTYVMFNYANVNWTSSTQAGALFGRGGKQSAMVGFNGGNGTGWYSLPWSADGNSYKLVQYGSTQVAGRWLARVDEEIEYG…	TTRE4123	NIDO and Sushi and VWD and AMOP domain containing protein	NA	NA	0	T. trichiura
Missens SNPs on predicted genes	Linear	Yes	Only in combined GWAS				g10076	MPFGLRNAAQTSERFMDEVTRGLGDCFVYVDDVLLASDFEYEHFALLQKLFQPFKAWWVCINPAKCTFAAHSLAFLDHQIGKNGVSPSPDKVAAIHAFPTPTTTRQLRQFLGMINFYRRFFPNITATVAQLDARVSPRCQQNILSQSTVAYNLVMTYFRAQGALCDYKRLVLSHLRYLMLISEGRHKAAAKKVYCDSVLQKVAETLNPGLDVNESWKIESDLSAQLKPEPDRRSLPKNLAKFADALNYEQSLHASAYRQSQLRKKRRASESISDLTKLGVRRKRMLFSNLFCRTTMNAVKLKSRKTYELRKRLSALTSANRARNRLSGSRLNSIRHRRGQATKSRPTSSSDGEKHLEEYVINSGKVGAKNLARSPAIDLDEVNALDMSKNLPAEVVPDS…	M51303254	ENT domain-containing protein	NA	Nucleus	0	T. suis

### Sheet: Sheet3
	Protein male GWAS all SNPs	Function	Location
	GIY-YIG domain-containing protein	NA	NA
	Calcineurin-like phosphoesterase domain-containing protein	NA	NA
	Uncharacterized protein	ribonuclease T2 activity, RNA binding	NA
	FRG1-like family protein	actin filament binding	Nucleus, nucleolus
	Bridge-like lipid transfer protein family member 1 N-terminal domain-containing protein	NA	Membrane, Single-pass membrane protein
	Chloride channel protein	Voltage-gated chloride channel activity	Membrane, Multi-pass membrane protein
	Amino acid permease	Potassium:chloride symporter activity	Membrane, Multi-pass membrane protein
	Homeobox domain-containing protein	DNA-binding transcription factor activity, RNA polymerase II-specific, RNA polymerase II transcription regulatory region sequence-specific DNA binding	Nucleus
	Protein both sexes GWAS missense only	Function	Location
	RNA-binding region-containing protein 3	DNA binding, pre-mRNA intronic binding, protein dimerization activity, U12 snRNA binding	NA
	Protein male GWAS missense only	Function	Location
	Muscle M-line assembly protein unc-89	Structural component of the muscle M line which is involved in assembly and organization of sarcomere myofilaments. The large isoform a, isoform b, isoform d and isoform f play an essential role in maintaining the organization of sarcomeres but not myofilament alignment during body wall muscle development whereas the small isoform c and isoform d appear to have a minor role. Isoform b and isoform…	Cytoplasm, myofibril, sarcomere, M line
	FSA C domain containing protein / Bridge-like lipid transfer protein family member 1 N-terminal domain-containing protein	NA	NA
	Integrase catalytic domain-containing protein	nucleic acid binding	NA

### Sheet: Sheet2
		Protein	Location	Function
		Muscle M-line assembly protein unc-89	Cytoplasm, myofibril, sarcomere, M line	Structural component of the muscle M line which is involved in assembly and organization of sarcomere myofilaments. The large isoform a, isoform b, isoform d and isoform f play an essential role in maintaining the organization of sarcomeres but not myofilament alignment during body wall muscle development whereas the small isoform c and isoform d appear to have a minor role. Isoform b and isoform…
		FRG1-like family protein	Cytosckeleton
		GIY-YIG domain-containing protein	NA
		Calcineurin-like phosphoesterase domain-containing protein	NA
		Oxidoreductase, short chain dehydrogenase/reductase family protein	NA
		Ovule protein	NA
		FRG1-like family protein	Cytosckeletal binding protein in Nucleus
		KIAA1109, Bridge-like lipid transfer protein family member It plays a role in endosomal trafficking and endosome recycling and it is also involved in the actin cytoskeleton and cilia structural dynamics	Membrane
		Voltage-gated chloride channel activity	Multi-pass membrane protein, Transporter activity
		Solute carrier family 12 member 6, SLC12A6, KCC3 (potassium-chloride cotransporter 3)	Mediates electroneutral potassium-chloride cotransport, Signalling Transmembrane Transporter activity Plasma Membrane
		Homeobox domain-containing protein	transcription regulator activity, cell differentiation, anatomical structure development, nucleus, chromosome
		Pao retrotransposon	NA
		RNA recognition motif	NA
