## Supplementary material for "Genomic and morphological characterization of *Trichuris incognita n. sp.*, a Human-Infecting Trichuris species": Orthologous_group_list_duplications.xlsx

### Sheet: Sheet1
Orthologous group	Interpro annotation
OG0000145	Kinesin
OG0000186	Condensin
OG0000285	Haspin like kinase
OG0000443	MAP65/ASE1
OG0000628	MAP65/ASE1
OG0000671	b-tubulin
OG0000681	TF-III
OG0000027	Transposon
OG0000061	Transposon
OG0000078	Transposon
OG0000096	Transposon
OG0000104	Transposon
OG0000108	EPM2A-INTERACTING PROTEIN
OG0000115	Transposon
OG0000121	Transposon
OG0000157	Reverse transcriptase
OG0000163	Reverse transcriptase
OG0000165	Transposon
OG0000173	Reverse transcriptase
OG0000191	Reverse transcriptase
OG0000217	Reverse transcriptase
OG0000235	Reverse transcriptase
OG0000243	Transposon
OG0000284	Reverse transcriptase
OG0000289	Reverse transcriptase
OG0000304	Transposon
OG0000305	Transposon
OG0000328	Transposon
OG0000340	Transposon
OG0000343	Transposon
OG0000354	Centrosomin N-terminal motif 1 domain-containing
OG0000356	Reverse transcriptase
OG0000357	Reverse transcriptase
OG0000358	Retrotransposon
OG0000389	Reverse transcriptase
OG0000392	Reverse transcriptase
OG0000397	EPM2A-INTERACTING PROTEIN
OG0000403	Transposon
OG0000414	EPM2A-INTERACTING PROTEIN
OG0000415	Transposon
OG0000416	Reverse transcriptase
OG0000437	Transposon
OG0000439	Reverse transcriptase
OG0000440	Transposon
OG0000444	unkown
OG0000465	Reverse transcriptase
OG0000526	EPM2A-INTERACTING PROTEIN
OG0000527	Transposon
OG0000530	Reverse transcriptase
OG0000556	Reverse transcriptase
OG0000561	unkown
OG0000562	Reverse transcriptase
OG0000580	Reverse transcriptase
OG0000582	Reverse transcriptase
OG0000590	Transcription factor Tfb2
OG0000627	Reverse transcriptase
OG0000630	Retrovirus
OG0000633	Endunuclease
OG0000634	Reverse transcriptase
OG0000637	unkown
OG0000638	Aspartic peptidase domain
OG0000642	unkown
OG0000672	unkown
OG0000673	EPM2A-INTERACTING PROTEIN
OG0000674	Reverse transcriptase
OG0000675	Reverse transcriptase
OG0000677	Transposon
OG0000730	Reverse transcriptase
OG0000731	Reverse transcriptase
OG0000732	Transposon
OG0000735	Reverse transcriptase
OG0000736	Reverse transcriptase
OG0000739	Transposon
OG0000744	Transposon
OG0000746	Immunoglobulin
OG0000810	Transposon
OG0000813	Transposon
OG0000828	Reverse transcriptase
OG0000855	EPM2A-INTERACTING PROTEIN
OG0000922	unkown
OG0000925	Transposon
